# The “DDVF” motif used by viral and bacterial proteins to hijack RSK kinases evolved as a mimic of a short linear motif (SLiM) found in proteins related to the RAS-ERK MAP kinase pathway

**DOI:** 10.1101/2024.08.08.607128

**Authors:** Martin Veinstein, Vincent Stroobant, Thomas Michiels, Frédéric Sorgeloos

## Abstract

Proteins of pathogens such as cardioviruses, kaposi sarcoma-associated herpes virus, varicella zoster virus and bacteria of the genus *Yersinia* were previously shown to use a common “DDVF” (D/E-D/E-V-F) short linear motif (SLiM) to hijack cellular kinases of the RSK (p90 ribosomal S6 kinases) family. Remarkable conservation of the SLiM docking site in RSKs suggested a physiological role for this site. Using SLiM prediction tools and AlphaFold docking, we screened the human proteome for proteins that would interact with RSKs through a DDVF-like SLiM. Using co-immunoprecipitation experiments, we show that two candidates previously known as RSK partners, FGFR1 and SPRED2, as well as two candidates identified as novel RSK partners, GAB3 and CNKSR2 do interact with RSKs through a similar interface as the one used by pathogens, as was recently documented for SPRED2. Moreover, we show that FGFR1 employs a DSVF motif to bind RSKs and that phosphorylation of the serine in this motif increases RSK binding. FGFR1, SPRED2, GAB3 and CNKSR2 as well as other candidate RSK binders act upstream of RSK in the RAS-ERK MAP kinase pathway. Analysis of ERK activation in cells expressing a mutated form of RSK lacking the DDVF-docking site suggests that RSK might interact with the DDVF-like SLiM of several partners to provide a negative feed-back to the ERK MAPK pathway. Thus, through SLiM mimicry, pathogens not only retarget RSKs toward unconventional substrates but also likely compete with human proteins to alter the regulation of the RAS-ERK MAP kinase pathway.

**Author Summary:** Short linear motif (SLiM) are 3 to 10 amino acid-long protein sequences that can mediate the interaction with other proteins. We previously observed that highly unrelated pathogens, including viruses and bacteria, convergently evolved to hijack cellular enzymes of their host, through a common SLiM. In this work, we tested the hypothesis that the SLiM found in proteins of pathogens evolved to mimic a SLiM found in human proteins that regulate the cellular enzymes through the same interface. Protein-protein interactions mediated by SLiMs are often, low-affinity, transient interactions that are difficult to detect by conventional biochemical methods but that can nowadays be predicted with increasing confidence by artificial intelligence-based methods such as AlphaFold. Using such predictions, we identified several candidate human proteins and we confirmed experimentally that these proteins interact with the cellular enzymes the same way as pathogens’ proteins do. Identified proteins belong to the well-known RAS-ERK MAPK pathway which regulates important functions of the cell, suggesting that pathogens evolved to hijack this MAPK pathway by SLiM mimicry. By doing so, they can both dysregulate cellular physiology and hijack cellular enzymes to their own benefit.
