## Supplementary material for "The “DDVF” motif used by viral and bacterial proteins to hijack RSK kinases evolved as a mimic of a short linear motif (SLiM) found in proteins related to the RAS-ERK MAP kinase pathway": Table S2

### Sheet: Sheet1
EXPRESSION VECTORS
Name	TAG	Encoded protein, particularity	Type (Parental)
pTM996	N-term 3xFlag	PromCMV-3xFlag-Empty / Gateway cassette	pCDNA3
pMV11	N-term 3xFlag	PromCMV-3xFlag-HuSPRED2 [from addgene 70607	pCDNA3
pMV11	N-term 3xFlag	PromCMV-3xFlag-HuSPRED1 [from addgene 70605]	pcDNA3
pMV17	N-term 3xFlag	PromCMV-3xFlag-HuSPRED2(DDVF>DDVA mutant)	pcDNA3
pFGFR1	N-term 3xHA	PromCMV-3xHA-HuFGFR1 (NM_023110.3 744-3212 )	pcDNA3
pFS924	N-term 3xHA	PromCMV-3xHA-HuFGFR1 (DSVA mutant)	pcDNA3
pFS938	N-term 3xHA	PromCMV-3xHA-HuFGFR1 (DDVF mutant)	pcDNA3
pTM952		PromCMV-Empty-IRES-neo	Lentiviral (pCCLsin)
pTM1116	N-term 3xHA	PromCMV-3xHA-HuRSK1 (WT: KAKLGM)-IRES-neo	pTM952
pFS912	N-term 3xHA	PromCMV-3xHA-HuRSK1 (KAKLGM>KSEPPY mutant)-IRES-neo	pTM952
pFS916	N-term 3xFLAG	PromCMV-3xFLAG-HuRSK(KAKLGM)-IRES-neo	pTM952
pFS917	N-term 3xFLAG	PromCMV-3xFLAG-HuRSK(KAKLGM>KSEPPY mutant)-IRES-neo	pTM952
pFB42	N-term 6His	PromLacI-mRSK2 (residues 44-367)-AmpR	p19mIL20hisN
