## Supplementary material for "The “DDVF” motif used by viral and bacterial proteins to hijack RSK kinases evolved as a mimic of a short linear motif (SLiM) found in proteins related to the RAS-ERK MAP kinase pathway": Table S3

### Sheet: Sheet1
ANTIBODIES
PRIMARY
Antibody	Ref	Dilution
pERK	Cell Signaling Technology (#9106)	1/500
ERK	Produced as described in (32).	1/500
pRSK	Cell signaling Technology (#11989)	1/5000
RSK	BD Biosciences (#610226)	1/2000
FLAG	Sigma (#F1804 )	1/3333
β-actin	Sigma (#A5441 )	1/5000
PRIMARY
Antibody	Ref	Dilution
anti-mouse (IR Fluorescence)	LI-COR Biosciences (#92568071)	1/5000
anti-rabbit (IR Fluorescence)	LI-COR Biosciences (#92532210)	1/5000
anti-mouse HRP (Chemiluminescent detection)	Dako (#P0447)	1/5000
anti-rabbit HRP (Chemiluminescent detection)	Dako (#P0448)	1/5000
